# Using genomes and evolutionary analyses to screen for host-specificity and positive selection in the plant pathogen *Xylella fastidiosa*

**DOI:** 10.1101/2022.04.25.489460

**Authors:** Tiffany N. Batarseh, Abraham Morales-Cruz, Brian Ingel, M. Caroline Roper, Brandon S. Gaut

**Affiliations:** Department of Ecology and Evolutionary Biology, UC Irvine, Irvine, CA, USA 92697; Department of Plant Pathology, UC Riverside, Riverside, CA 92502

**Keywords:** Evolution, virulence, genomics, phylogenetic analysis, positive selection

## Abstract

*Xylella fastidiosa* infects several economically important crops in the Americas, and it also recently emerged in Europe. Here, using a set of *Xylella* genomes reflective of the genus-wide diversity, we performed a pan-genome analysis based on both core and accessory genes, for two purposes: i) to test associations between genetic divergence and plant host species and ii) to identify positively selected genes that are potentially involved in arms-race dynamics. For the former, tests yielded significant evidence for specialization of *X. fastidiosa* to plant host species. This observation contributes to a growing literature suggesting that the phylogenetic history of *X. fastidiosa* lineages affects host range. For the latter, our analyses uncovered evidence of positive selection across codons for 5.3% (67 of 1,257) of core genes and 5.4% (201 of 3,691) of accessory genes; these genes are candidates to encode interacting factors with plant and insect hosts. Most of these genes had unknown functions, but we identified some tractable candidates including *nagZ_2*, which encodes a beta-glucosidase that is important for *Neisseria gonorrhoeae* biofilm formation; *cya*, which modulates gene expression in pathogenic bacteria; and *barA*, a membrane associated histidine kinase that has roles in cell division, metabolism, and pili formation.

**ABSTRACT IMPORTANCE:** *Xylella fastidiosa* causes devasting diseases to several critical crops. Because *X. fastidiosa* colonizes and infects many plant species, it is important to understand whether the genome of *X. fastidiosa* has genetic determinants that underlie specialization to specific host plants. We analyzed genome sequences of *X. fastidiosa* to investigate evolutionary relationships and to test for evidence of positive selection on specific genes. We found a significant signal between genome diversity and host plants, consistent with bacterial specialization to specific plant hosts. By screening for positive selection, we identified both core and accessory genes that may affect pathogenicity, including genes involved in biofilm formation.
