## Supplementary Table 3 for "Using genomes and evolutionary analyses to screen for host-specificity and positive selection in the plant pathogen *Xylella fastidiosa*"

### Sheet: Sheet1
		Number of Copies*
Bin id	Included in study	0a	1b	2c	3d	Completeness	Contamination	Strain heterogeneity
XF32	Yes	1	480	0	0	99.64	0	0
XF6c	Yes	2	478	1	0	99.28	0.18	0
XF9a5c	Yes	2	478	1	0	99.59	0.18	0
AlmaEM3	Yes	1	480	0	0	99.64	0	0
ATCC35871	Yes	1	480	0	0	99.64	0	0
ATCC35879P	Yes	3	478	0	0	98.91	0	0
BB01	Yes	1	480	0	0	99.64	0	0
BB164	Yes	3	444	29	5	98.91	7.19	100
CCPM1	Yes	2	468	10	1	99.28	3.08	100
CFBP8069	Yes	1	480	0	0	99.64	0	0
CFBP8073	Yes	2	479	0	0	99.63	0	0
CFBP8074	Yes	1	480	0	0	99.64	0	0
CFBP8078	Yes	1	480	0	0	99.64	0	0
CFBP8082	Yes	1	480	0	0	99.64	0	0
CFBP8083	Yes	1	480	0	0	99.64	0	0
CFBP8084	Yes	1	480	0	0	99.64	0	0
CFBP8356	Yes	2	479	0	0	99.28	0	0
CFBP8416	Yes	7	473	1	0	98.31	0.02	100
CFBP8417	Yes	1	480	0	0	99.64	0	0
CFBP8419	Yes	2	478	1	0	99.28	0.36	0
ConnCreek	Yes	1	480	0	0	99.64	0	0
Dixon	Yes	2	479	0	0	99.63	0	0
EB921	Yes	1	479	1	0	99.64	0.18	0
ESVL	Yes	1	479	1	0	99.64	0.36	0
Fb7	Yes	5	476	0	0	98.78	0	0
Fillmore	Yes	1	480	0	0	99.64	0	0
Griffin1	Yes	5	476	0	0	98.46	0	0
GV156	Yes	2	479	0	0	99.46	0	0
Hib4	Yes	1	474	6	0	99.64	1.45	83.33
IVIA5235	Yes	1	480	0	0	99.64	0	0
IVIA65862	Yes	1	478	2	0	99.64	0.72	50
IVIA6629	Yes	1	474	6	0	99.64	1.16	16.67
J1a12	Yes	2	478	1	0	99.59	0.18	0
LM10	Yes	1	480	0	0	99.64	0	0
M12	Yes	1	480	0	0	99.64	0	0
M23	Yes	1	480	0	0	99.64	0	0
MUL0034	Yes	1	480	0	0	99.64	0	0
OLS0478	Yes	1	480	0	0	99.64	0	0
PD7202	Yes	9	472	0	0	98.14	0	0
PD7211	Yes	1	480	0	0	99.64	0	0
PLS229	Yes	50	431	0	0	89.25	0	0
Pr8x	Yes	2	478	1	0	99.59	0.18	0
RAAR14	Yes	1	479	1	0	99.64	0.18	0
RAAR17	Yes	1	479	1	0	99.64	0.18	0
RAAR6Butte	Yes	1	480	0	0	99.64	0	0
Salento1	Yes	4	477	0	0	99.11	0	0
Sycamore	Yes	1	479	1	0	99.64	0.09	100
Temecula1_AE009442	Yes	1	480	0	0	99.64	0	0
TOS14	Yes	1	480	0	0	99.64	0	0
TOS4	Yes	1	479	1	0	99.64	0.36	100
TOS5	Yes	1	480	0	0	99.64	0	0
XF1090uni	Yes	1	480	0	0	99.64	0	0
XF1093uni	Yes	1	479	1	0	99.64	0.36	0
XF1094uni	Yes	2	479	0	0	99.28	0	0
XF1105uni	Yes	2	479	0	0	99.28	0	0
XF1110uni	Yes	2	479	0	0	99.59	0	0
XF68care	Yes	1	479	1	0	99.64	0.36	0
XF70care	Yes	1	480	0	0	99.64	0	0
XF73care	Yes	1	480	0	0	99.64	0	0
XF74care	Yes	1	480	0	0	99.64	0	0
XF75care	Yes	1	480	0	0	99.64	0	0
XYL1981	Yes	1	479	1	0	99.64	0.12	0
CP006696	Yes	1	480	0	0	99.64	0	0
XF3348uni	Yes	1	472	8	0	99.64	1.37	87.5
XF3124	No	1	480	0	0	99.64	0	0
XF11399	No	1	479	1	0	99.64	0.18	0
Ann1AAAM	No	9	469	3	0	98.29	0.74	66.67
ATCC35879	No	3	478	0	0	99.23	0	0
AXF212H7	No	1	476	4	0	99.64	0.41	25
AXF235T10	No	1	473	7	0	99.64	1.1	57.14
BB081	No	2	465	12	2	99.52	5.11	100
Bakersfield-1	No	1	480	0	0	99.64	0	0
CFBP7969	No	1	480	0	0	99.64	0	0
CFBP7970	No	3	478	0	0	99.23	0	0
CFBP8071	No	2	478	1	0	99.59	0.12	0
CFBP8072	No	2	479	0	0	99.59	0	0
CFBP8173	No	1	480	0	0	99.64	0	0
CFBP8174	No	1	480	0	0	99.64	0	0
CFBP8175	No	1	480	0	0	99.64	0	0
CFBP8176	No	2	479	0	0	99.59	0	0
CFBP8177	No	1	477	3	0	99.64	0.91	100
CFBP8351	No	1	480	0	0	99.64	0	0
CFBP8418	No	1	480	0	0	99.64	0	0
CFBP8478	No	2	479	0	0	99.28	0	0
CO33	No	2	479	0	0	99.28	0	0
CoDiRo	No	1	480	0	0	99.64	0	0
COF0324	No	1	479	1	0	99.64	0.18	0
COF0407	No	2	479	0	0	99.28	0	0
CVC0251	No	1	479	1	0	99.64	0.18	0
CVC0256	No	4	476	1	0	98.91	0.18	0
DeDonno	No	2	479	0	0	99.59	0	0
Fetzer	No	1	480	0	0	99.64	0	0
Fresno	No	1	480	0	0	99.64	0	0
GB514	No	3	478	0	0	99.18	0	0
IVIA5901	No	1	480	0	0	99.64	0	0
IVIA6731	No	1	475	5	0	99.64	1.13	40
IVIA6902	No	1	467	13	0	99.64	2.05	23.08
IVIA6903	No	1	474	6	0	99.64	0.97	33.33
Je117	No	3	478	0	0	99.28	0	0
Je4	No	1	480	0	0	99.64	0	0
Je54	No	3	478	0	0	99.28	0	0
Je7	No	3	478	0	0	99.28	0	0
Je82	No	1	480	0	0	99.64	0	0
Merced	No	1	480	0	0	99.64	0	0
MulMD	No	1	480	0	0	99.64	0	0
Mus1	No	4	476	1	0	99.29	0.36	100
NOB1	No	1	480	0	0	99.64	0	0
OK3	No	1	480	0	0	99.64	0	0
OLS0479	No	3	477	1	0	99.23	0.36	0
PLS235	No	54	427	0	0	88.87	0	0
PLS244	No	50	431	0	0	89.25	0	0
RAAR15	No	1	480	0	0	99.64	0	0
RAAR16	No	2	478	1	0	99.59	0.18	0
RH1	No	1	476	4	0	99.64	1.45	100
Salento2	No	2	479	0	0	99.59	0	0
StagsLeap	No	1	480	0	0	99.64	0	0
T1Star	No	1	480	0	0	99.64	0	0
T2	No	1	480	0	0	99.64	0	0
TL	No	1	480	0	0	99.64	0	0
TPD3	No	1	479	1	0	99.64	0.36	100
TPD4	No	1	478	2	0	99.64	0.21	100
Traver	No	1	480	0	0	99.64	0	0
U24D	No	2	478	1	0	99.59	0.18	0
UCLA	No	1	479	1	0	99.64	0.36	0
VB11	No	1	479	1	0	99.64	0.01	100
WM11	No	1	480	0	0	99.64	0	0
XF71care	No	1	480	0	0	99.64	0	0
XF72care	No	1	480	0	0	99.64	0	0
XYL1732	No	1	480	0	0	99.64	0	0
XYL1752	No	1	477	3	0	99.64	0.25	33.33
XYL2055	No	1	477	3	0	99.64	0.91	0
* The reference set of single copy genes included a total of 481 gene markers
a Number of marker genes not found in the genome
b Count of marker genes found with a single copy in the genome
c Count of marker genes found duplicated in the genome
d Count of marker genes found with three copies in the genome
