## Supplementary Table 1 for "Using genomes and evolutionary analyses to screen for host-specificity and positive selection in the plant pathogen *Xylella fastidiosa*"

### Sheet: Supp_Table1
Isolate Name	NCBI Accession	Species	Continent of Isolation	Location of Isolation	Host	Included for Analysis
XF32	AWYH00000000	Xylella fastidiosa	South_America	Brazil	Coffee	Yes
XF3124	CP009829	Xylella fastidiosa	South_America	Brazil: Matao, Sao Paulo	Coffee	No
XF11399	JNBT00000000	Xylella fastidiosa	South_America	Brazil	Citrus	No
XF6c	AXBS00000000	Xylella fastidiosa	South_America	Brazil	Coffee	Yes
XF9a5c	AE003849	Xylella fastidiosa	South_America	Brazil: Sao Paulo, Macaubal	Citrus	Yes
AlmaEM3	PUIY00000000	Xylella fastidiosa	North_America	USA: Georgia	Blueberry	Yes
Ann-1_AAAM	AAAM00000000	Xylella fastidiosa	N/A	N/A	Oleander	No
ATCC_35871	AUAJ00000000	Xylella fastidiosa	North_America	USA:Georgia	Plum	Yes
Ann-1_CP006696	CP006696	Xylella fastidiosa	N/A	USA:California, Palm Springs	Oleander	Yes
ATCC_35879	JQAP00000000	Xylella fastidiosa	North_America	USA: Florida	Grape	No
ATCC_35879_PacBio	CP044352.1	Xylella fastidiosa	North_America	USA: Florida	Grape	Yes
Bakersfield-1	NZ_CP040799.1	Xylella fastidiosa	North_America	USA:Bakersfield	Grape	No
BB01	MPAZ00000000	Xylella fastidiosa	North_America	USA: Georgia	Blueberry	Yes
BB08-1	PUIZ00000000	Xylella fastidiosa	North_America	USA: Florida	Blueberry	No
BBI64	PUJA00000000	Xylella fastidiosa	North_America	USA: Georgia	Blueberry	Yes
CCPM1	PUJB00000000	Xylella fastidiosa	North_America	USA: Georgia	Grape	Yes
CFBP7969	PHFQ00000000.1	Xylella fastidiosa	North_America	USA: North Carolina Horticultural crops research station Castle Hayne	Grape	No
CFBP7970	PHFR00000000	Xylella fastidiosa	North_America	USA: Florida	Grape	No
CFBP8069	PRJNA833428	Xylella fastidiosa	N/A	N/A	Grape	Yes
CFBP8071	PHFP00000000	Xylella fastidiosa	North_America	USA: California	Almond	No
CFBP8072	LKDK01000000	Xylella fastidiosa	South_America	Ecuador	Coffee	No
CFBP8073	LKES01000000	Xylella fastidiosa	North_America	Mexico	Coffee	Yes
CFBP8074	PRJNA833428	Xylella fastidiosa	South_America	Ecuador	Coffee	Yes
CFBP8078	PHFS00000000	Xylella fastidiosa	North_America	USA: Florida	Periwinkle	Yes
CFBP8082	PHFT00000000	Xylella fastidiosa	North_America	USA: Florida	Ragweed	Yes
CFBP8083	PRJNA833428	Xylella fastidiosa	North_America	USA: North Carolina	Grape	Yes
CFBP8084	PRJNA833428	Xylella fastidiosa	North_America	USA: Massachusetts	Mulberry	Yes
CFBP8173	PRJNA833428	Xylella fastidiosa	North_America	USA: Georgia	Plum	No
CFBP8174	PRJNA833428	Xylella fastidiosa	North_America	USA: California	Grape	No
CFBP8175	PRJNA833428	Xylella fastidiosa	North_America	USA: Florida	Grape	No
CFBP8176	PRJNA833428	Xylella fastidiosa	North_America	USA: Florida	Grape	No
CFBP8177	PRJNA833428	Xylella fastidiosa	North_America	USA: Florida	Grape	No
CFBP8351	PHFU01000000	Xylella fastidiosa	North_America	USA: California Fresno county	Grape	No
CFBP8356	PHFV00000000	Xylella fastidiosa	Central_America	Costa Rica	Coffee	Yes
CFBP8416	LUYC00000000	Xylella fastidiosa	Europe	France: Corse, Propriano	Milkwort	Yes
CFBP8417	LUYB00000000	Xylella fastidiosa	Europe	France: Corse, Alata	Spartium	Yes
CFBP8418	LUYA00000000	Xylella fastidiosa	Europe	France: Corse, Alata	Spartium	No
CFBP8419	PRJNA833428	Xylella fastidiosa	Europe	France (intercepted)	Coffee	Yes
CFBP8478	PRJNA833428	Xylella fastidiosa	Europe	France (intercepted)	Coffee	No
CO33	LJZW01000000	Xylella fastidiosa	Central_America	Costa Rica	Coffee	No
CoDiRO	JUJW01000000	Xylella fastidiosa	Europe	Italy: Apulia	Olive	No
COF0324	LRVG00000000	Xylella fastidiosa	South_America	Brazil: Minas Gerais State, Varginha	Coffee	No
COF0407	LRVJ00000000	Xylella fastidiosa	Central_America	Costa Rica: San Jose Province, Curridabat	Coffee	No
Conn_Creek	PRJNA833428	Xylella fastidiosa	North_America	USA: California	Grape	Yes
CVC0251	LRVE00000000	Xylella fastidiosa	South_America	Brazil: Sao Paulo State, Bebedouro	Citrus	No
CVC0256	LRVF00000000	Xylella fastidiosa	South_America	Brazil: Sao Paulo State, Colina	Citrus	No
De_Donno	CP020870	Xylella fastidiosa	Europe	Italy: Apulia (region)	Olive	No
Dixon	AAAL00000000	Xylella fastidiosa	N/A	N/A	Almond	Yes
EB92.1	AFDJ00000000	Xylella fastidiosa	North_America	USA: Florida	Elderberry	Yes
ESVL	QPQV01000000	Xylella fastidiosa	Europe	Spain: Benimantell, Alicante province	Almond	Yes
Fb7	CP010051	Xylella fastidiosa	South_America	Argentina: Corrientes	Citrus	Yes
Fetzer	PRJNA833428	Xylella fastidiosa	North_America	USA: California	Grape	No
Fillmore	CP052855.1	Xylella fastidiosa	North_America	USA:California	Olive	Yes
Fresno	PRJNA833428	Xylella fastidiosa	North_America	USA: California	Almond	No
GB514	CP002165	Xylella fastidiosa	North_America	USA: Texas	Grape	No
Griffin-1	AVGA00000000	Xylella fastidiosa	North_America	USA	Oak	Yes
GV156	VOSD00000000.1	Xylella fastidiosa	Asia	Taiwan: Nantou County	Grape	Yes
Hib4	CP009885	Xylella fastidiosa	South_America	Brazil: Jarinu, Sao Paulo	Hibiscus	Yes
IAS-AXF-235T10	VCQO00000000.1	Xylella fastidiosa	Europe	Spain: El Castell de Guadalest (Alicante)	Almond	No
IAS-AXF212H7	VCPQ00000000.1	Xylella fastidiosa	Europe	Spain: Benimantell (Alicante)	Almond	No
IVIA5235	CP047171	Xylella fastidiosa	Europe	Spain: Mallorca Island	Sweet_Cherry	Yes
IVIA5901	CP047134	Xylella fastidiosa	Europe	Spain: Bolulla, Alicante province	Almond	No
IVIA6586-2	VDCM01000000	Xylella fastidiosa	Europe	Spain: Beniarda, Alicante region	Curry_plant	Yes
IVIA6629	VCPM01000000	Xylella fastidiosa	Europe	Spain: Callosa d'en Sarria (Alicante)	Buckthorn	Yes
IVIA6731	VCPN01000000	Xylella fastidiosa	Europe	Spain: Tarbena (Alicante)	Curry_plant	No
IVIA6902	VCPO01000000	Xylella fastidiosa	Europe	Spain: Castell de Castells (Alicante)	Almond	No
IVIA6903	VCPP00000000.1	Xylella fastidiosa	Europe	Spain: Castell de Castells (Alicante)	Almond	No
J1a12	CP009823	Xylella fastidiosa	South_America	Brazil: Jales, Sao Paulo	Citrus	Yes
Je117	SRR8144172	Xylella fastidiosa	North_America	USA, California, Temecula, Van Roekel Vineyard and Winery	Grape	No
Je4	SRR8144148	Xylella fastidiosa	North_America	USA, California, Santa Barbara, Cebada Canyon road	Grape	No
Je54	SRR8144122	Xylella fastidiosa	North_America	USA, California, Napa valley, Veteran peak (nearby)	Grape	No
Je7	SRR8144115	Xylella fastidiosa	North_America	USA, California, Sonoma, Bradford Mountain	Grape	No
Je82	SRR8144197	Xylella fastidiosa	North_America	USA, California, Bakersfield, General Beale road	Grape	No
LM10	CP052854.1	Xylella fastidiosa	North_America	USA:California	Olive	Yes
M12	CP000941	Xylella fastidiosa	North_America	USA: California, Kern County in the San Joaquin Valley	Almond	Yes
M23	CP001011	Xylella fastidiosa	North_America	USA: California, Kern County in the San Joaquin Valley	Almond	Yes
Merced	PRJNA833428	Xylella fastidiosa	North_America	USA: California	Grape	No
Mul-MD	AXDP00000000	Xylella fastidiosa	North_America	USA: Maryland	Mulberry	No
MUL0034	CP006740	Xylella fastidiosa	North_America	N/A	Mulberry	Yes
Mus-1	AWPK00000000.1	Xylella fastidiosa	North_America	USA	Grape	No
NOB1	JABCJG000000000.1	Xylella fastidiosa	North_America	USA: Stone County, Mississippi	Grape	No
OK3	JABCJH000000000.1	Xylella fastidiosa	North_America	USA: Beaumont, Mississippi	Grape	No
OLS0478	LRVI00000000	Xylella fastidiosa	Central_America	Costa Rica: San Jose Province, Sabanilla	Oleander	Yes
OLS0479	LRVH00000000	Xylella fastidiosa	Central_America	Costa Rica: San Jose Province, Sabanilla	Oleander	No
PD7202	RRUA01000000	Xylella fastidiosa	Central_America	Costa Rica	Coffee	Yes
PD7211	RRTZ00000000	Xylella fastidiosa	Central_America	Costa Rica	Coffee	Yes
PLS229	CP053627.1	Xylella taiwanensis	Asia	Taiwan: Houli District, Taichung City	Pear	Yes
Pr8x	CP009826	Xylella fastidiosa	South_America	Brazil: Jarinu, Sao Paulo	Plum	Yes
RAAR14_plum327	VDDF00000000.1	Xylella fastidiosa	South_America	Brazil: Rio Grande do Sul, Veranopolis	Plum	Yes
RAAR15_Co33	SRR10246966	Xylella fastidiosa	South_America	Brazil: Brasilia DF	Coffee	No
RAAR16_Co13	SRR10246965	Xylella fastidiosa	South_America	Brazil: Sao Paulo, Cordeiropolis	Coffee	No
RAAR17_CiUb7	SRR10246964	Xylella fastidiosa	South_America	Brazil, Minas Gerais, Lavras	Coffee	Yes
RAAR6_Butte	VDDE00000000.1	Xylella fastidiosa	North America	USA: Butte County, California	Almond	Yes
RH1	CP052853.1	Xylella fastidiosa	North_America	USA:California	Olive	No
Salento-1	CP016608	Xylella fastidiosa	Europe	Italy: Taviano, Lecce, Apulia	Olive	Yes
Salento-2	CP016610	Xylella fastidiosa	Europe	Italy: Ugento, Lecce, Apulia	Olive	No
Stag's_Leap	LSMJ00000000	Xylella fastidiosa	North_America	USA: Napa Valley, California	Grape	No
Sycamore_Sy-VA	JMHP01000000	Xylella fastidiosa	North_America	USA: Virginia	Sycamore	Yes
Temecula_2	PRJNA833428	Xylella fastidiosa	North_America	USA: California	Grape	No
Temecula1_AE009442	AE009442	Xylella fastidiosa	North_America	USA: California	Grape	Yes
Temecula1Star	PUJI00000000	Xylella fastidiosa	North_America	USA: California	Grape	No
TemeculaL	PUJJ00000000	Xylella fastidiosa	North_America	USA: California	Grape	No
TOS14	SMTJ00000000	Xylella fastidiosa	Europe	Italy: Tuscany	Spartium	Yes
TOS4	SMTH00000000	Xylella fastidiosa	Europe	Italy: Tuscany	Almond	Yes
TOS5	SMTI00000000	Xylella fastidiosa	Europe	Italy: Tuscany	Milkwort	Yes
TPD3	VJWG01000000	Xylella fastidiosa	Asia	Taiwan: Hou-li	Grape	No
TPD4	VJWH01000000	Xylella fastidiosa	Asia	Taiwan: Hou-li	Grape	No
Traver	PRJNA833428	Xylella fastidiosa	North_America	USA: California	Grape	No
U24D	CP009790	Xylella fastidiosa	South_America	Brazil: Ubarana, Sao Paulo	Citrus	No
UCLA	PRJNA833428	Xylella fastidiosa	North_America	USA: California	Grape	No
VB11	JABCJI000000000.1	Xylella fastidiosa	North_America	USA: Beaumont, Mississippi	Grape	No
WM1-1	PUJK00000000	Xylella fastidiosa	North_America	USA: Georgia	Grape	No
XF1090	SRR10246940	Xylella fastidiosa	Central_America	Costa Rica: San Rafael de Montes de Oca\, San Jose	Coffee	Yes
XF1093	SRR10246939	Xylella fastidiosa	Central_America	Costa Rica: San Rafael de Montes de Oca\, San Jose	Coffee	Yes
XF1094	SRR10246938	Xylella fastidiosa	Central_America	Costa Rica: Vargas Araya de San Pedro de Montes de Oca\, San Jose	Periwinkle	Yes
XF1105	SRR10246935	Xylella fastidiosa	Central_America	Costa Rica: San Rafael de Montes de Oca\, San Jose	Coffee	Yes
XF1110	SRR10246946	Xylella fastidiosa	Central_America	Costa Rica: Santiago\, Puriscal\, San Jose	Periwinkle	Yes
XF3348	VDCL00000000.1	Xylella fastidiosa	Europe	Spain: Binissalem, Mallorca	Almond	Yes
XF68	SRR10246937	Xylella fastidiosa	Central_America	Costa Rica: Coronado\, Coronado\, San Jose	Psidium	Yes
XF70	SRR10246936	Xylella fastidiosa	Central_America	Costa Rica: San Rafael de Montes de Oca\, San Jose	Coffee	Yes
XF71	SRR10246945	Xylella fastidiosa	Central_America	Costa Rica: San Rafael de Montes de Oca\, San Jose	Coffee	No
XF72	SRR10246944	Xylella fastidiosa	Central_America	Costa Rica: Granadilla\, Curridabat\, San Jose	Coffee	No
XF73	SRR10246943	Xylella fastidiosa	Central_America	Costa Rica: Santa Rosa\, Santo Domingo\, Heredia	Coffee	Yes
XF74	SRR10246942	Xylella fastidiosa	Central_America	Costa Rica: San Rafael de Montes de Oca\, San Jose	Coffee	Yes
XF75	SRR10246941	Xylella fastidiosa	Central_America	Costa Rica: Granadilla\, Curridabat\, San Jose	Coffee	Yes
XYL1732	QTJT01000000	Xylella fastidiosa	Europe	Spain: Mallorca	Grape	No
XYL1752	VDCK00000000.1	Xylella fastidiosa	Europe	Spain: Ciutadella, Menorca	Almond	No
XYL1981	VDCJ00000000.1	Xylella fastidiosa	Europe	Spain: Campos, Mallorca	Mulberry	Yes
XYL2055	QTJS00000000	Xylella fastidiosa	Europe	Spain: Mallorca	Grape	No
