## Supplementary Table 2 for "Using genomes and evolutionary analyses to screen for host-specificity and positive selection in the plant pathogen *Xylella fastidiosa*"

### Sheet: Supp_Table2
Strain	SRA Number	Host	Assembly_pipeline	Assembly size (bp)	Total number of contigs	N50 (bp)	Contigs (>500bp)	Assembly size of contigs >500bp	Reference
XF1105	SRR10246935, SRR10246947	Coffee	Unicycler	2584447	363	122384	106	2539589	Castillo et al. 2020
XF70	SRR10246936	Coffee	Spades	2598424	283	99440	115	2554289	Castillo et al. 2020
XF68	SRR10246937	Psidium	Spades	2646695	343	100059	124	2585361	Castillo et al. 2020
XF1094	SRR10246938, SRR10246948	Periwinkle	Unicycler	2590434	539	144534	106	2512534	Castillo et al. 2020
XF1093	SRR10246939, SRR10246949	Coffee	Unicycler	2643497	385	98804	95	2587259	Castillo et al. 2020
XF1090	SRR10246940, SRR10246950	Coffee	Unicycler	2625015	484	97769	119	2562374	Castillo et al. 2020
XF75	SRR10246941	Coffee	Spades	2652878	318	103912	135	2599855	Castillo et al. 2020
XF74	SRR10246942	Coffee	Spades	2543780	314	134662	115	2486909	Castillo et al. 2020
XF73	SRR10246943	Coffee	Spades	2617297	249	110412	103	2575291	Castillo et al. 2020
XF72	SRR10246944	Coffee	Spades	2597649	326	97666	128	2542894	Castillo et al. 2020
XF71	SRR10246945	Coffee	Spades	2667910	373	116569	147	2601030	Castillo et al. 2020
XF1110	SRR10246951, SRR10246946	Periwinkle	Unicycler	2604815	437	98810	109	2543556	Castillo et al. 2020
RAAR15_Co33	SRR10246966	Coffee	Spades	2646151	319	173295	69	2604719	Castillo et al. 2020
RAAR16_Co13	SRR10246965	Coffee	Spades	2722408	557	134428	91	2650941	Castillo et al. 2020
RAAR17_CiUb7	SRR10246964	Coffee	Spades	2663824	296	145178	71	2625892	Castillo et al. 2020
Je117	SRR8144172	Grape	Spades	2549513	219	140934	92	2516893	Vanhove et al. 2020
Je119	SRR8144174	Grape	Spades	2502022	207	116022	95	2472914	Vanhove et al. 2020
Je34	SRR8144142	Grape	Spades	2542080	213	116022	93	2512422	Vanhove et al. 2020
Je4	SRR8144148	Grape	Spades	2516356	209	115997	97	2485913	Vanhove et al. 2020
Je5	SRR8144134	Grape	Spades	2527921	249	103359	109	2487035	Vanhove et al. 2020
Je54	SRR8144122	Grape	Spades	2542091	215	116022	89	2511024	Vanhove et al. 2020
Je7	SRR8144115	Grape	Spades	2510981	177	150327	87	2486735	Vanhove et al. 2020
Je76	SRR8144211	Grape	Spades	2530691	214	117374	94	2496269	Vanhove et al. 2020
Je82	SRR8144197	Grape	Spades	2522635	202	117383	90	2491922	Vanhove et al. 2020
Je93	SRR8144226	Grape	Spades	2510569	183	140443	88	2486976	Vanhove et al. 2020
CFBP8069	PRJNA833428	N/A	Unicycler	2463982	215	215819	96	2437553	This study
CFBP8070	PRJNA833428	Plum	Unicycler	4771158	241	197850	115	4741623	This study
CFBP8074	PRJNA833428	Coffee	Spades	2509164	277	139814	126	2471244	This study
CFBP8075	PRJNA833428	N/A	Unicycler	2373572	143	164556	70	2357337	This study
CFBP8083	PRJNA833428	Grape	Unicycler	2475178	61	618774	33	2468874	This study
CFBP8084	PRJNA833428	Mulberry	Unicycler	2496031	277	94284	113	2456865	This study
CFBP8173	PRJNA833428	Plum	Unicycler	2432302	145	165563	67	2412773	This study
CFBP8174	PRJNA833428	Grape	Unicycler	2456916	214	106132	109	2430570	This study
CFBP8175	PRJNA833428	Grape	Unicycler	2473018	207	126063	97	2447821	This study
CFBP8176	PRJNA833428	Grape	Unicycler	2492699	145	290107	58	2473325	This study
CFBP8177	PRJNA833428	Grape	Unicycler	2481282	133	350837	61	2464348	This study
CFBP8419	PRJNA833428	Grape	Unicycler	2590604	146	222180	85	2577583	This study
CFBP8478	PRJNA833428	Coffee	Unicycler	2589739	173	159384	86	2569985	This study
Conn_Creek	PRJNA833428	Grape	Unicycler	2538857	42	1304995	20	2533765	This study
Fetzer	PRJNA833428	Grape	Unicycler	2511488	78	1266956	33	2501347	This study
Fresno	PRJNA833428	Almond	Unicycler	2552104	58	1628821	25	2544510	This study
Merced	PRJNA833428	Grape	Unicycler	2542264	85	555806	33	2528991	This study
Temecula_2	PRJNA833428	Grape	Unicycler	2487898	79	466303	37	2478574	This study
Traver	PRJNA833428	Grape	Unicycler	2541057	42	623430	27	2537049	This study
UCLA	PRJNA833428	Grape	Unicycler	2630235	109	667954	51	2616493	This study
